# SARS-CoV-2 neutralization and protection of hamsters via nasal administration of a humanized neutralizing antibody

**DOI:** 10.1101/2024.07.08.602557

**Authors:** Mikhail Lebedin, Nikolai Petrovsky, Kairat Tabynov, Kaissar Tabynov, Yuri Lebedin

## Abstract

Monoclonal antibodies are widely used for the treatment of infectious human diseases, including COVID-19. Since the start of the pandemic, eight monoclonal antibodies against SARS-CoV-2 were granted emergency use authorization. High mutation rate of the SARS-CoV-2 virus has led to the emergence of highly transmissible variants efficiently evading vaccine-induced immunity. This highlights the importance of identifying broadly neutralizing antibodies with therapeutic potential. In this study, we used a panel of murine monoclonal antibodies (mAb) to identify a subset that bound and neutralized a broad spectrum of SARS-CoV-2 variants. Intranasal delivery of XR10, the most promising murine mAb, protected hamsters against infection by Alpha and Delta variants. We next humanized XR10 mAb using a combination of CDR-grafting and Vernier zones preservation approaches (CRVZ) to create a panel of humanized antibody variants. We ranked the variants based on their spike binding ability and virus neutralization. Of these, XR10v48 demonstrated the best ability to neutralize SARS-CoV-2 variants. XR10v48 was protective in hamsters when given as a single 50 µg/kg intranasal dose at the time of viral challenge. XR10v48 features 34 key amino acid residues retained from the murine progenitor. Our work introduces a potent humanized antibody that demonstrates neutralizing activity *in vivo* at a low dose.
