## Supplemental Table 2 for "SARS-CoV-2 neutralization and protection of hamsters via nasal administration of a humanized neutralizing antibody"

### Sheet: Primers
name	sequence
cgXR10_H_F2	CAACTGCAACCGGTGTACATTCTCAGGTGCAGCTGCAGGAGAGCGGCCCCGGCCTGGTGAAGCCCAGCCAGACCCTGAGCCTGACCTGCACCGTGAGCG
cgXR10_H_F1	CTGACCTGCACCGTGAGCGGCGGCAGCATCAGCACCGGCAACTACAGGTGGAGCTGGATCAGGCAGCCCCCCGGCAAGGGCCTGGAGTGGATCGGCTACATCCTGTACAGCGGCAGCATC
cgXR10_H_R1	CGGTGTCGGCGGCGGTCACGCTGCTCAGCTTCAGGCTGAACTGGTTCTTGCTGGTGTCCACGCTGATGGTCACCCTGCTGGTCAGGCTGGGGTTGTAGGTGATGCTGCCGCTGTACAGGA
cgXR10_H_R2	AGGTCCCTTGGTCGACGCGCTGCTCACGGTCACCAGGGTGCCCTGGCCCCAGAAGKCGAACCAGTCGTAGTCGCCCCTGGCGCAGTAGTACACGGCGGTGTCGGCGGCGGTCAC
dhXR10_H_F1	CCTGACCTGCACCGTGAGCGGCGGCAGCATCAGCAGCGGCAACTACTACTGGAGCTGGATCAGGCAGCCCCCCGGCAAGGGCCTGGAGTGGATCGGCTACATCTACTACAGCGGCAGCAC
dhXR10_H_R1	GGTGTCGGCGGCGGTCACGCTGCTCAGCTTCAGGCTGAACTGGTTCTTGCTGGTGTCCACGCTGATGGTCACCCTGCTCTTCAGGCTGGGGTTGTAGTAGGTGCTGCCGCTGTAGTAGAT
cgXR10_K_F2	CAACTGCAACCGGTGTACATTCAGACATCGTGCTGACCCAGAGCCCCGCCAGCCTGGCCGTGAGCCCCGGCCAGAGGGCCACCATCACCTGCAGGGC
cgXR10_K_F1	CCACCATCACCTGCAGGGCCAGCAAGAGCGTGAGCACCAGCGGCTACAGCTACATCCACTGGTACCAGCAGAAGCCCGGCCAG
cgXR10_K_R1	TGATGGTCAGGGTGAAGTCGGTGCCGCTGCCGCTGCCGCTGAACCTGGCGGGCACGCCGGTGTCCTTGTTGCTGGCCWGGTAGATCAGCAGCTTGGGGGGCTGGCCGGGCTTCTGCTGGT
cgXR10_K_R2	CGTTTAATCTCCAGCTTGGTGCCCTGGCCGAAGGTGGGGGGCAGCTCCCTGCTGTGCTGGCAGTAGTAGTTGGCGGTGTCGTTGGCCTCCACGGGGTTGATGGTCAGGGTGAAGTCG
dhXR10_K_F1	CCACCATCACCTGCAGGGCCAGCGAGAGCGTGAGCACCAGCGGCATCAACCTGATCCACTGGTACCAGCAGAAGCCCGGCCAG
cgXR14_H_F2	GTGTACATTCTCAGGTGCAGCTGGTGCAGAGCGGCGCCGAGGTGAAGAAGCCCGGCGCCAGCGTGAAGGTGAGCTGCAAGGCCAGCGGCT
cgXR14_F1	AGCTGCAAGGCCAGCGGCTACGCCTTCACCAACTACCTGATGCACTGGGTGAGGCAGGCCCCCGGCCAGGGCCTGGAGTGGATGGGCTGGATCAACCCCGGCAGC
cgXR14_H_R1	TCGCTCCTCAGCCTGCTCAGCTCCATGTAGGCGGTGCTGATGCTGGTGTCCCTGGTCATGGTCACCCTGCCCTGGAACTTCTGGGCGTAGTTGGTGYCGCCGCTGCCGGGGTTGATCCAG
cgXR14_H_R2	GACGCGCTGCTCACGGTCACCAGGGTGCCCTGGCCCCAGTAGGCGTCGTCGTACCTGTAGTAGGTCTCGCAGTAGTACACGGCGGTGTCGTCGCTCCTCAGCCTGCTCAG
dhXR14_H_F1	AGCTGCAAGGCCAGCGGCTACACCTTCACCAACTACTACATGCACTGGGTGAGGCAGGCCCCCGGCCAGGGCCTGGAGTGGATGGGCTGGATCAACCCCGGCAGC
cgXR14_K_F2	CAACTGCAACCGGTGTACATTCAGACATCCAGATGACCCAGAGCCCCAGCAGCCTGAGCGCCAGCGTGGGCGACAGGGTGACCATCACCTGCAGGGCCAG
cgXR14_K_F1	CCATCACCTGCAGGGCCAGCGAGAACATCTACGGCGCCCTGAACTGGTACCAGCAGAAGCCCGGC
cgXR14_K_R1	TGGTCAGGGTGAAGTCGGTGCCGCTGCCGCTGCCGCTGAACCTGCTGGGCACGCCGCTCTGCAGGCTGGTGGCGCCGTAGATCAGCAGCTTGGGGGCCTTGCCGGGCTTCTGCTGGTACC
cgXR14_K_R2	CGTTTAATCTCCAGCTTGGTGCCCTGGCCGAAGGTCCTGGGGCTGCTCAGCACGTTCTGGCAGTAGTAGGTGGCGAAGTCCTCGGGCTGCAGGCTGCTGATGGTCAGGGTGAAGTCGGTG
dhXR14_K_F1	CCATCACCTGCAGGGCCAGCCAGAGCATCAGCAGCTACCTGAACTGGTACCAGCAGAAGCCCGGC
cgXR51_H_F2	CAACTGCAACCGGTGTACATTCTCAGGTGCAGCTGGTGCAGAGCGGCGCCGAGGTGAAGAAGCCCGGCGCCAGCGTGAAGGTGAGCTGCAAGGCCAGCGGCTACACCTTCAC
cgXR51_H_F1	GCCAGCGGCTACACCTTCACCAGCTACATCATGCACTGGGTGAGGCAGGCCCCCGGCCAGGGCCTGGAGTGGATGGGCTGGATCTACCCCGAGAACGACGACACCAACTACGCCCAGAAG
cgXR51_H_R1	GCGCAGTAGTACACGGCGGTGTCGTCGCTCCTCAGCCTGCTCAGCTCCATGTAGGCGGTGCTGATGCTGGTGTCCCTGGTCATGGTCACCCTGCCCTGGAACTTCTGGGCGTAGTTGGTG
cgXR51_H_R2	AGGTCCCTTGGTCGACGCGCTGCTCACGGTCACGGTGGTGCCCTGGCCCCAGTAGTCGAAGCTGGCGTAGTTGCCGCTGCCCTCSCTGGCGCAGTAGTACACGGCGGT
dhXR51_H_F1	GCCAGCGGCTACACCTTCACCGGCTACTACATGCACTGGGTGAGGCAGGCCCCCGGCCAGGGCCTGGAGTGGATGGGCTGGATCAACCCCGAGAACGACGGCACCAACTACGCCCAGAAG
mutXR51_H_F1	GCCAGCGGCTACACCTTCACCRGCTACWWCATGCACTGGGTGAGGCAGGCCCCCGGCCAGGGCCTGGAGTGGATGGGCTGGATCWACCCCGAGAACGACGRCACCAACTACGCCCAGAAG
cgXR51_K_F2	CAACTGCAACCGGTGTACATTCAGACATCGTGATGACCCAGAGCCCCGACAGCCTGGCCGTGAGCCTGGGCGAGAGGGCCACCATCAACTGCAAGAGCAGCCAGAGC
cgXR51_K_F1	ACTGCAAGAGCAGCCAGAGCCTGCTGTACAGCAGCAACCAGAAGAACTACCTGGCCTGGTACCAGCAGAAGCCCGGCCAGCCACCTAAGCTGCTGATCTAC
cgXR51_K_R1	CGTCCTCGGCCTGCAGGCTGCTGATGGTCAGGGTGAAGTCGGTGCCGCTGCCGCTGCCGCTGAACCTGTCGGGCACGCCGCTCTCCCTGGTGCTGGYCCAGTAGATCAGCAGCTTAGGTG
cgXR51_K_R2	CGTTTAATCTCCAGCTTGGTGCCCTGGCCGAAGGTCAGGGGGKWGCTGTAGTACTGCTGGCAGTAGTACACGGCCACGTCCTCGGCCTGCAGGCTG
dhXR51_K_F1	ACTGCAAGAGCAGCCAGAGCGTGCTGTACAGCAGCAACAACAAGAACTACCTGGCCTGGTACCAGCAGAAGCCCGGCCAGCCACCTAAGCTGCTGATCTAC
mutXR51_K_F1	ACTGCAAGAGCAGCCAGAGCSTGCTGTACAGCAGCAACMASAAGAACTACCTGGCCTGGTACCAGCAGAAGCCCGGCCAGCCACCTAAGCTGCTGATCTAC
mouseXR10_H_F2	CAACTGCAACCGGTGTACATTCTGACGTGCAGCTGCAGGAGAGCGGCCCCGGCCTGGTGAAGCCCAGCCAGACCCTGAGCCTGACCTGCACCGTGACCGG
mouseXR10_H_F1	CTGACCTGCACCGTGACCGGCATCAGCATCACCACCGGCAACTACAGGTGGAGCTGGATCAGGCAGTTCCCCGGCAACAAGCTGGAGTGGATCGGCTACATCCTGTACAGCGGCAGCATC
mouseXR10_H_R1	CGGTGTCCTCGGCGGTCAGGCTGTTCATCTCCAGGAAGAACTGGTTCTTGCTGGTGTCCCTGGTGATGGTGGTCCTGCTGGTCAGGCTGGGGTTGTAGGTGATGCTGCCGCTGTACAGGA
mouseXR10_H_R2	AGGTCCCTTGGTCGACGCGGCGCTCACGGTCACCAGGGTGCCCTGGCCCCAGAAGGCGAACCAGTCGTAGTCGCCCCTGGCGCAGTAGTAGGTGGCGGTGTCCTCGGCGGTCAG
mouseXR10_K_F2	CAACTGCAACCGGTGTACATTCAGACATCGTGCTGACCCAGAGCCCCGCCAGCCTGGCCGTGAGCCTGGGCCAGAGGGCCACCATCAGCTGCAGGGC
mouseXR10_K_F1	CCACCATCAGCTGCAGGGCCAGCAAGAGCGTGAGCACCAGCGGCTACAGCTACATGTACTGGTACCAGCAGAAGCCCGGCCAGCCCCCCAAGCTGCTGATCTACCTGGCCAGCAACCTG
mouseXR10_K_R1	AGTAGTAGGTGGCGGCGTCCTCCTCCTCCACGGGGTGGATGTTCAGGGTGAAGTCGGTGCCGCTGCCGCTGCCGCTGAACCTGGCGGGCACGCCGCTCTCCAGGTTGCTGGCCAGGTAGA
mouseXR10_K_R2	GGCGGCCACCGTACGTTTCAGCTCCAGCTTGGTGCCGGCGCCGAAGGTGGGGGGCAGCTCCCTGCTGTGCTGGCAGTAGTAGGTGGCGGCGTC
mouseXR14_H_F2	GCAACCGGTGTACATTCTCAGGTGCAGCTGCAGCAGAGCGGCACCGAGCTGGTGAGGCCCGGCACCAGCGTGAAGGTGAGCTGCAAGGCCAGCGGCTACGCCTTCACCAACTACCTGATC
mouseXR14_H_F1	CCTTCACCAACTACCTGATCGAGTGGGTGAAGCAGAGGCCCGGCCAGGGCCTGGAGTGGATCGGCATGATCAACCCCGGCAGCGGCGACACCAACTACAACGAGAAGTTCAAGGGCAAGG
mouseXR14_H_R1	CTGTAGTAGGTCTCGCAGAAGTACACGGCGCTGTCGTCGCTGGTCAGGCTGCTCAGCTGCATGTAGGCGGTCCTGCTGCTCTTGTCGGCGGTCAGGGTGGCCTTGCCCTTGAACTTCTCG
mouseXR14_H_R2	AGGTCCCTTGGTCGACGCGGCGCTCACGGTCACCAGGGTGCCTTGGCCCCAGTAGGCGTCGTCGTACCTGTAGTAGGTCTCGCAGAAGTAC
mouseXR14_K_F2	CAACTGCAACCGGTGTACATTCAGACATCCAGATGACCCAGAGCCCCGCCAGCCTGAGCGCCAGCGTGGGCGAGACCGTGACCATCACCTGC
mouseXR14_K_F1	AGACCGTGACCATCACCTGCGGCGCCAGCGAGAACATCTACGGCGCCCTGAACTGGTACCAGAGGAAGCAGGGCAAGCCCCCCCAGCTGCTGATCTACGGCGCCACCAACCTGGCCGACG
mouseXR14_K_R1	GTTCTGGCAGTAGTAGGTGGCCACGTCGTCGGGGTGCAGGCTGCTGATCTTCAGGCTGTACTGCCTGCCGCTGCCGCTGCCGCTGAACCTGCTGCTCATGCCGTCGGCCAGGTTGGTGGC
mouseXR14_K_R2	GGCCACCGTACGTTTAATCTCCAGCTTGGTGCCGCCGCCGAAGGTCCTGGGGCTGCTCAGCACGTTCTGGCAGTAGTAGGTGGC
mouseXR51_H_F2	CAACTGCAACCGGTGTACATTCTCAGGTGCAGCTGCAGCAGCCCGGCGCCGACCTGGTGAAGCCCGGCGCCAGCGTGAAGATGAGCTGCAAGGCCAGCGGCTACACCTTCACCAGCTAC
mouseXR51_H_F1	GGCTACACCTTCACCAGCTACATCATGCACTGGGTGAAGCAGGCCCCCGGCCAGGGCCTGGAGTGGATCGGCGCCATCTACCCCGAGAACGACGACACCAGCTACAACCAGAGGTTCAAG
mouseXR51_H_R1	CTGGCGCAGTAGTACACGGCGCTGTCCTCGCTGGTCAGGCTGCTCAGCTGCATGTAGGCGGTGCTGCTGCTGGTGTCGGCGGTCAGGGTGGCCTTGCCCTTGAACCTCTGGTTGTAGCTG
mouseXR51_H_R2	AGGTCCCTTGGTCGACGCGCTGCTCACGGTCAGGGTGGTGCCCTGGCCCCAGTAGTCGAAGCTGGCGTAGTTGCCGCTGCCCTCGCTGGCGCAGTAGTACACGG
mouseXR51_K_F2	CAACTGCAACCGGTGTACATTCAGACATCGTGATGAGCCAGAGCCCCAGCAGCCTGGCCGTGAGCGTGGGCGAGAAGGTGACCATGAGCTGCAAGAGCAGCCAGAGCCTGCTGTACAGC
mouseXR51_K_F1	CCAGAGCCTCCTGTACAGCAGCAACCAGAAGAACTACCTGGCCTGGTACCAGCAGAAGCCCGGCCAGAGCCCCAAGCTGCTGATCTACTGGACCAGCACCAGGGAGAGCGGCGTGCCCGA
mouseXR51_K_R1	AGCTGTAGTACTGCTGGCAGTAGTACACGGCCAGGTCCTCGGCCTTCACGCTGCTGATGGTCAGGGTGAAGTCGGTGCCGCTGCCGCTGCCGGTGAACCTGTCGGGCACGCCGCTCTCAC
mouseXR51_K_R2	GGGCGGCCACCGTACGTTTCAGCTCCAGCTTGGTGCCGGCGCCGAAGGTCAGGGGGTAGCTGTAGTACTGCTGGCAG
cgXR10H_TVS_R	CACGGTGCAGGTCAGGC
cgXR10H_NYR_F	ACCGGCAACTACAGGTGGAG
mcgXR10_CDR1	GACCCTGAGCCTGACCTGCACCGTGACCGGCATCAGCATCACCACCGGCAACTACAGGTGGAGCTGGA
cgXR10H_Q1D	GACGTGCAGCTGCAGGAGAGC
cgXR10H_V69T_R	GGTGGTCCTGCTGGTCAGGCTG
cgXR10H_V73R_F	ATCAGCAGGGACACCAGCAAGAACCAG
cgXR10K_H38Y_F	TACTGGTACCAGCAGAAGCCCG
cgXR10K_I37M_R	CATGTAGCTGTAGCCGCTGGTG
cgXR10K_D59E_T60S_F	GAGAGCGGCGTGCCCGCCAGG
cgXR10K_K58L_R	CAGGTTGCTGGCCAGGTAGATC
mcgXR10K_cdr12	AGCACCAGCGGCTACAGCTACATGTACTGGTACCAGCAGAAGCCCGGCCAGCCCCCCAAGCTGCTGATCTACCTGGCCAGCAACCTGGAGAGCGGCGTGCCCGCCAGGTTCA
msXR51H_FR1_F	CAACTGCAACCGGTGTACATTCTCAGGTGCAGCTGCAGCAGC
msXR51H_FR1_R	GTAGCTGGTGAAGGTGTAGCCGCTGGCCTTGCAGCTCATC
XR51H_CDR1_F	GGCTACACCTTCACCAGCTAC
XR51H_CDR2_F	ATCTACCCCGAGAACGACGAC
XR51H_CDR1_R	GATGTAGCTGGTGAAGGTGTAGC
msXR51H_FR2_F	GCTACACCTTCACCAGCTACATCATGCACTGGGTGAAGCAG
msXR51H_FR2_R	GTCGTCGTTCTCGGGGTAGATGGCGCCGATCCACTCCAG
XR51H_CDR3_F	CCAGCGAGGGCAGCGGCA
XR51H_CDR2_R	GGTGTCGTCGTTCTCGGG
msXR51H_FR3_F	CCCGAGAACGACGACACCAGCTACAACCAGAGGTTCAAG
msXR51H_FR3_R	TGCCGCTGCCCTCGCTGGCGCAGTAGTACACGGCGCTG
msXR51H_FR4_R	GGTGGTGCCCTGGCCCCAGT
XR10H_CDR3_Y109G_F	GGCGACTGGTTCGCCTTCTG
XR10H_CDR3_R	GTCGCCCCTGGCGCAGTAG
XR10K_CDR2_N66M_F	ATGCTGGAGAGCGGCGTGC
XR10K_CDR2_R	GCTGGCCAGGTAGATCAGCAG
cgXR14H_M48I_W50M_F	ATCGGCATGATCAACCCCGGCAGCGGCGA
cgXR14H_LEW_R	CCACTCCAGGCCCTGGCCG
cgXR14H_SIS_F	AGCATCAGCACCGCCTACATG
cgXR14H_TNY_R	GTAGTTGGTGTCGCCGC
cgXR14H_FR3_allback	GCGGCGACACCAACTAC AAC GAG AAG TTC GAG GGC AGG GCG ACC CTG ACC GCG GAC AAG AGCATCAGCACCGCCTACATG
cgXR14H_FR3_left4	GCGGCGACACCAACTAC AAC GAG AAG TTC GAG GGC AGG GCG ACC ATG ACC AGG GAC ACC AGCATCAGCACCGCCTACATG
cgXR14H_FR3_right3	GCGGCGACACCAACTAC GCC CAG AAG TTC CAG GGC AGG GTG ACC CTG ACC GCG GAC AAG AGCATCAGCACCGCCTACATG
cgXR14K_WYQ_R	CTGGTACCAGTTCAGGGCGC
cgXR14K_LLI_F	CTGCTGATCTACGGCGCCAC
cgXR14K_FR2_allback	GCGCCCTGAACTGGTACCAG AGG AAG CAG GGC AAG CCC CCC CAG CTGCTGATCTACGGCGCCAC
cgXR14K_GAT_R	GGTGGCGCCGTAGATCAGCA
cgXR14K_SRF_F	AGCAGGTTCAGCGGCAGCGG
cgXR14K_FR3_left5	TGCTGATCTACGGCGCCACC AAC CTG GCG GAC GGC ATG AGC AGCAGGTTCAGCGGCAGCGG
cgXR14K_ISS_F	ATCAGCAGCCTGCAGCCCGA
cgXR14H_GSG_R	GCCGCTGCCGCTGCCGCTGA
cgXR14K_FR3_middle5	TCAGCGGCAGCGGCAGCGGC AGG CAG TAC AGC CTG AAG ATCAGCAGCCTGCAGCCCGA
cgXR51um2u_K38R_F	AGGCAGGCCCCCGGCCAGG
cgXR51um2u_HWV_R	CACCCAGTGCATGATGTAG
cgXR51um2u_I48M_F	ATGGGCGCCATCTACCCCGAG
cgXR51um2u_A50W_F	ATCGGCTGGATCTACCCCGAGAACGAC
cgXR51um2u_FR3right	CAGCAGCACCGCCTACATGGAGCTGAGCAGGCTGAGGAGCGACGACACCGCCGTGTACTACTGCGCCAGCGAGGGCAGCGGCA
cgXR51um2u_FR3left	CCCGAGAACGACGACACCAACTACGCCCAGAAGTTCCAGGGCAAGGCCACCCTGACC
cgXR51um2u_GKA_F	GGCAAGGCCACCCTGACC
cgXR51um2u_FKG_R	GCCCTTGAACCTCTGGTTGTAG
cgXR51um2u_STA_F	AGCACCGCCTACATGCAGC
cgXR51um2u_FR3middle	CTACAACCAGAGGTTCAAGGGCAGGGTCACCATGACCAGGGACACCAGCATCAGCACCGCCTACATGCAGC

### Sheet: XRvars_AAsequences
name	sequence
XR10_H_v0	DVQLQESGPGLVKPSQTLSLTCTVTGISITTGNYRWSWIRQFPGNKLEWIGYILYSGSITYNPSLTSRTTITRDTSKNQFFLEMNSLTAEDTATYYCARGDYDWFAFWGQGTLVTVSA
XR10_H_v1	QVQLQESGPGLVKPSQTLSLTCTVSGGSISTGNYRWSWIRQPPGKGLEWIGYILYSGSITYNPSLTSRVTISVDTSKNQFSLKLSSVTAADTAVYYCARGDYDWFAFWGQGTLVTVSS
XR10_H_v2	QVQLQESGPGLVKPSQTLSLTCTVSGGSISSGNYYWSWIRQPPGKGLEWIGYIYYSGSTYYNPSLKSRVTISVDTSKNQFSLKLSSVTAADTAVYYCARGDYDWFDFWGQGTLVTVSS
XR10_H_v3	DVQLQESGPGLVKPSQTLSLTCTVSGGSISTGNYRWSWIRQPPGKGLEWIGYILYSGSITYNPSLTSRVTISVDTSKNQFSLKLSSVTAADTAVYYCARGDYDWFAFWGQGTLVTVSS
XR10_H_v4	QVQLQESGPGLVKPSQTLSLTCTVTGISITTGNYRWSWIRQPPGKGLEWIGYILYSGSITYNPSLTSRVTISVDTSKNQFSLKLSSVTAADTAVYYCARGDYDWFAFWGQGTLVTVSS
XR10_H_v5	DVQLQESGPGLVKPSQTLSLTCTVTGISITTGNYRWSWIRQFPGNKLEWIGYILYSGSITYNPSLTSRTTITRDTSKNQFFLEMNSLTAEDTATYYCARGDGDWFAFWGQGTLVTVSA
XR10_H_v6	QVQLQESGPGLVKPSQTLSLTCTVSGGSISTGNYRWSWIRQPPGKGLEWIGYILYSGSITYNPSLTSRTTISRDTSKNQFSLKLSSVTAADTAVYYCARGDYDWFAFWGQGTLVTVSS
XR10_H_v7	DVQLQESGPGLVKPSQTLSLTCTVSGGSISTGNYRWSWIRQPPGKGLEWIGYILYSGSITYNPSLTSRTTISRDTSKNQFSLKLSSVTAADTAVYYCARGDYDWFAFWGQGTLVTVSS
XR10_H_v8	QVQLQESGPGLVKPSQTLSLTCTVTGISITTGNYRWSWIRQPPGKGLEWIGYILYSGSITYNPSLTSRTTISRDTSKNQFSLKLSSVTAADTAVYYCARGDYDWFAFWGQGTLVTVSS
XR10_H_v9	DVQLQESGPGLVKPSQTLSLTCTVTGISITTGNYRWSWIRQPPGKGLEWIGYILYSGSITYNPSLTSRVTISVDTSKNQFSLKLSSVTAADTAVYYCARGDYDWFAFWGQGTLVTVSS
XR10_H_hu	QVQLQESGPGLVKPSETLSLTCTVSGGSVSSGSYYWSWIRQPPGKGLEWIGYIYYSGSTNYNPSLKSRVTISVDTSKNQFSLKLSSVTAADTAVYYCARGDYDWFDFWGQGTLVTVSS
XR10_K_v0	DIVLTQSPASLAVSLGQRATISCRASKSVSTSGYSYMYWYQQKPGQPPKLLIYLASNLESGVPARFSGSGSGTDFTLNIHPVEEEDAATYYCQHSRELPPTFGAGTKLELK
XR10_K_v1	DIVLTQSPASLAVSPGQRATITCRASKSVSTSGYSYIHWYQQKPGQPPKLLIYLASNKDTGVPARFSGSGSGTDFTLTINPVEANDTANYYCQHSRELPPTFGQGTKLEIK
XR10_K_v2	DIVLTQSPASLAVSPGQRATITCRASESVSTSGINLIHWYQQKPGQPPKLLIYQASNKDTGVPARFSGSGSGTDFTLTINPVEANDTANYYCQHSRELPPTFGQGTKLEIK
XR10_K_v3	DIVLTQSPASLAVSPGQRATITCRASKSVSTSGYSYMYWYQQKPGQPPKLLIYLASNKDTGVPARFSGSGSGTDFTLTINPVEANDTANYYCQHSRELPPTFGQGTKLEIK
XR10_K_v4	DIVLTQSPASLAVSPGQRATITCRASKSVSTSGYSYIHWYQQKPGQPPKLLIYLASNLESGVPARFSGSGSGTDFTLTINPVEANDTANYYCQHSRELPPTFGQGTKLEIK
XR10_K_v5	DIVLTQSPASLAVSPGQRATITCRASKSVSTSGYSYMYWYQQKPGQPPKLLIYLASNLESGVPARFSGSGSGTDFTLTINPVEANDTANYYCQHSRELPPTFGQGTKLEIK
XR10_K_v6	DIVLTQSPASLAVSLGQRATISCRASKSVSTSGYSYMYWYQQKPGQPPKLLIYLASMLESGVPARFSGSGSGTDFTLNIHPVEEEDAATYYCQHSRELPPTFGAGTKLELK
XR10_K_v7	DIVLTQSPASLAVSPGQRATITCRASKSVSTSGYSYMYWYQQKPGQPPKLLIYLASNLESGVPARFSGSGSGTDFTLNIHPVEEEDAATYYCQHSRELPPTFGAGTKLELK
XR10_K_v8	DIVLTQSPASLAVSLGQRATISCRASKSVSTSGYSYMYWYQQKPGQPPKLLIYLASNLESGVPARFSGSGSGTDFTLTINPVEEEDAATYYCQHSRELPPTFGAGTKLELK
XR10_K_v9	DIVLTQSPASLAVSLGQRATISCRASKSVSTSGYSYMYWYQQKPGQPPKLLIYLASNLESGVPARFSGSGSGTDFTLNIHPVEANDTANYYCQHSRELPPTFGAGTKLELK
XR10_K_v10	DIVLTQSPASLAVSLGQRATISCRASKSVSTSGYSYMYWYQQKPGQPPKLLIYLASNLESGVPARFSGSGSGTDFTLNIHPVEEEDAATYYCQHSRELPPTFGQGTKLEIK
XR10_K_hu	DIVLTQSPASLAVSPGQRATITCRASESVSFLGINLIHWYQQKPGQPPKLLIYQASNKDTGVPARFSGSGSGTDFTLTINPVEANDTANYYCLQSKNFPPTFGQGTKLEIK
XR14_H_v0	QVQLQQSGTELVRPGTSVKVSCKASGYAFTNYLIEWVKQRPGQGLEWIGMINPGSGDTNYNEKFKGKATLTADKSSRTAYMQLSSLTSDDSAVYFCETYYRYDDAYWGQGTLVTVSA
XR14_H_v1	QVQLVQSGAEVKKPGASVKVSCKASGYAFTNYLMHWVRQAPGQGLEWMGWINPGSGDTNYAQKFQGRVTMTRDTSISTAYMELSRLRSDDTAVYYCETYYRYDDAYWGQGTLVTVSS
XR14_H_v2	QVQLVQSGAEVKKPGASVKVSCKASGYTFTNYYMHWVRQAPGQGLEWMGWINPGSGGTNYAQKFQGRVTMTRDTSISTAYMELSRLRSDDTAVYYCETYYRYDDAYWGQGTLVTVSS
XR14_H_v3	QVQLVQSGAEVKKPGASVKVSCKASGYTFTNYYMHWVRQAPGQGLEWMGWINPGSGDTNYAQKFQGRVTMTRDTSISTAYMELSRLRSDDTAVYYCETYYRYDDAYWGQGTLVTVSS
XR14_H_v4	QVQLVQSGAEVKKPGASVKVSCKASGYAFTNYLMHWVRQAPGQGLEWIGMINPGSGDTNYAQKFQGRVTMTRDTSISTAYMELSRLRSDDTAVYYCETYYRYDDAYWGQGTLVTVSS
XR14_H_v5	QVQLVQSGAEVKKPGASVKVSCKASGYAFTNYLMHWVRQAPGQGLEWMGWINPGSGDTNYNEKFEGRATLTADKSISTAYMELSRLRSDDTAVYYCETYYRYDDAYWGQGTLVTVSS
XR14_H_v6	QVQLVQSGAEVKKPGASVKVSCKASGYAFTNYLMHWVRQAPGQGLEWMGWINPGSGDTNYNEKFEGRATMTRDTSISTAYMELSRLRSDDTAVYYCETYYRYDDAYWGQGTLVTVSS
XR14_H_v7	QVQLVQSGAEVKKPGASVKVSCKASGYAFTNYLMHWVRQAPGQGLEWMGWINPGSGDTNYAQKFQGRVTLTADKSISTAYMELSRLRSDDTAVYYCETYYRYDDAYWGQGTLVTVSS
XR14_H_hu	QVQLVQSGAEVKKPGASVKVSCKASGYTFTGYYMHWVRQAPGQGLEWMGWINPNSGGTNYAQKFQGRVTMTRDTSISTAYMELSRLRSDDTAVYYCATYYRYDDAYWGQGTLVTVSS
XR14_K_v0	DIQMTQSPASLSASVGETVTITCGASENIYGALNWYQRKQGKPPQLLIYGATNLADGMSSRFSGSGSGRQYSLKISSLHPDDVATYYCQNVLSSPRTFGGGTKLEIK
XR14_K_v1	DIQMTQSPSSLSASVGDRVTITCRASENIYGALNWYQQKPGKAPKLLIYGATSLQSGVPSRFSGSGSGTDFTLTISSLQPEDFATYYCQNVLSSPRTFGQGTKLEIK
XR14_K_v2	DIQMTQSPSSLSASVGDRVTITCRASQSISSYLNWYQQKPGKAPKLLIYGATSLQSGVPSRFSGSGSGTDFTLTISSLQPEDFATYYCQNVLSSPRTFGQGTKLEIK
XR14_K_v3	DIQMTQSPSSLSASVGDRVTITCRASENIYGALNWYQRKQGKPPQLLIYGATSLQSGVPSRFSGSGSGTDFTLTISSLQPEDFATYYCQNVLSSPRTFGQGTKLEIK
XR14_K_v4	DIQMTQSPSSLSASVGDRVTITCRASENIYGALNWYQQKPGKAPKLLIYGATNLADGMSSRFSGSGSGTDFTLTISSLQPEDFATYYCQNVLSSPRTFGQGTKLEIK
XR14_K_v5	DIQMTQSPSSLSASVGDRVTITCRASENIYGALNWYQQKPGKAPKLLIYGATSLQSGVPSRFSGSGSGRQYSLKISSLQPEDFATYYCQNVLSSPRTFGQGTKLEIK
XR14_K_hu	DIQMTQSPSSLSASVGDRVTITCRASQSISSYLNWYQQKPGKAPKLLIYAASSLQSGVPSRFSGSGSGTDFTLTISSLQPEDFATYYCQQSYSTPCSFGQGTKLEIK
XR51_H_v0	QVQLQQPGADLVKPGASVKMSCKASGYTFTSYIMHWVKQAPGQGLEWIGAIYPENDDTSYNQRFKGKATLTADTSSSTAYMQLSSLTSEDSAVYYCASEGSGNYASFDYWGQGTTLTVSS
XR51_H_v1	QVQLVQSGAEVKKPGASVKVSCKASGYTFTSYIMHWVRQAPGQGLEWMGWIYPENDDTNYAQKFQGRVTMTRDTSISTAYMELSRLRSDDTAVYYCASEGSGNYASFDYWGQGTTVTVSS
XR51_H_v2	QVQLVQSGAEVKKPGASVKVSCKASGYTFTGYYMHWVRQAPGQGLEWMGWINPENDGTNYAQKFQGRVTMTRDTSISTAYMELSRLRSDDTAVYYCAREGSGNYASFDYWGQGTTVTVSS
XR51_H_v3	QVQLVQSGAEVKKPGASVKVSCKASGYTFTGYFMHWVRQAPGQGLEWMGWIYPENDGTNYAQKFQGRVTMTRDTSISTAYMELSRLRSDDTAVYYCAREGSGNYASFDYWGQGTTVTVSS
XR51_H_v4	QVQLQQPGADLVKPGASVKMSCKASGYTFTSYIMHWVRQAPGQGLEWMGWIYPENDDTNYAQKFQGRVTMTRDTSISTAYMELSRLRSDDTAVYYCASEGSGNYASFDYWGQGTTVTVSS
XR51_H_v5	QVQLVQSGAEVKKPGASVKVSCKASGYTFTSYIMHWVKQAPGQGLEWIGAIYPENDDTNYAQKFQGRVTMTRDTSISTAYMELSRLRSDDTAVYYCASEGSGNYASFDYWGQGTTVTVSS
XR51_H_v6	QVQLVQSGAEVKKPGASVKVSCKASGYTFTSYIMHWVRQAPGQGLEWMGWIYPENDDTSYNQRFKGKATLTADTSSSTAYMQLSSLTSEDSAVYYCASEGSGNYASFDYWGQGTTVTVSS
XR51_H_v7	QVQLVQSGAEVKKPGASVKVSCKASGYTFTSYIMHWVRQAPGQGLEWMGWIYPENDDTNYAQKFQGRVTMTRDTSISTAYMELSRLRSDDTAVYYCASEGSGNYASFDYWGQGTTLTVSS
XR51_H_v8	QVQLQQPGADLVKPGASVKMSCKASGYTFTSYIMHWVKQAPGQGLEWIGAIYPENDDTNYAQKFQGRVTMTRDTSISTAYMELSRLRSDDTAVYYCASEGSGNYASFDYWGQGTTVTVSS
XR51_H_v9	QVQLQQPGADLVKPGASVKMSCKASGYTFTSYIMHWVRQAPGQGLEWMGWIYPENDDTSYNQRFKGKATLTADTSSSTAYMQLSSLTSEDSAVYYCASEGSGNYASFDYWGQGTTVTVSS
XR51_H_v10	QVQLQQPGADLVKPGASVKMSCKASGYTFTSYIMHWVRQAPGQGLEWMGWIYPENDDTNYAQKFQGRVTMTRDTSISTAYMELSRLRSDDTAVYYCASEGSGNYASFDYWGQGTTLTVSS
XR51_H_v11	QVQLVQSGAEVKKPGASVKVSCKASGYTFTSYIMHWVKQAPGQGLEWIGAIYPENDDTSYNQRFKGKATLTADTSSSTAYMQLSSLTSEDSAVYYCASEGSGNYASFDYWGQGTTVTVSS
XR51_H_v12	QVQLVQSGAEVKKPGASVKVSCKASGYTFTSYIMHWVKQAPGQGLEWIGAIYPENDDTNYAQKFQGRVTMTRDTSISTAYMELSRLRSDDTAVYYCASEGSGNYASFDYWGQGTTLTVSS
XR51_H_v13	QVQLVQSGAEVKKPGASVKVSCKASGYTFTSYIMHWVRQAPGQGLEWMGWIYPENDDTSYNQRFKGKATLTADTSSSTAYMQLSSLTSEDSAVYYCASEGSGNYASFDYWGQGTTLTVSS
XR51_H_v14	QVQLQQPGADLVKPGASVKMSCKASGYTFTSYIMHWVKQAPGQGLEWIGAIYPENDDTSYNQRFKGKATLTADTSSSTAYMQLSSLTSEDSAVYYCASEGSGNYASFDYWGQGTTVTVSS
XR51_H_v15	QVQLQQPGADLVKPGASVKMSCKASGYTFTSYIMHWVKQAPGQGLEWIGAIYPENDDTNYAQKFQGRVTMTRDTSISTAYMELSRLRSDDTAVYYCASEGSGNYASFDYWGQGTTLTVSS
XR51_H_v16	QVQLQQPGADLVKPGASVKMSCKASGYTFTSYIMHWVRQAPGQGLEWMGWIYPENDDTSYNQRFKGKATLTADTSSSTAYMQLSSLTSEDSAVYYCASEGSGNYASFDYWGQGTTLTVSS
XR51_H_v17	QVQLVQSGAEVKKPGASVKVSCKASGYTFTSYIMHWVKQAPGQGLEWIGAIYPENDDTSYNQRFKGKATLTADTSSSTAYMQLSSLTSEDSAVYYCASEGSGNYASFDYWGQGTTLTVSS
XR51_H_v18	QVQLVQSGAEVKKPGASVKVSCKASGYTFTSYIMHWVRQAPGQGLEWIGAIYPENDDTSYNQRFKGKATLTADTSSSTAYMQLSSLTSEDSAVYYCASEGSGNYASFDYWGQGTTVTVSS
XR51_H_v19	QVQLVQSGAEVKKPGASVKVSCKASGYTFTSYIMHWVKQAPGQGLEWMGAIYPENDDTSYNQRFKGKATLTADTSSSTAYMQLSSLTSEDSAVYYCASEGSGNYASFDYWGQGTTVTVSS
XR51_H_v20	QVQLVQSGAEVKKPGASVKVSCKASGYTFTSYIMHWVKQAPGQGLEWIGWIYPENDDTSYNQRFKGKATLTADTSSSTAYMQLSSLTSEDSAVYYCASEGSGNYASFDYWGQGTTVTVSS
XR51_H_v21	QVQLVQSGAEVKKPGASVKVSCKASGYTFTSYIMHWVKQAPGQGLEWIGAIYPENDDTNYAQKFQGKATLTADTSSSTAYMQLSSLTSEDSAVYYCASEGSGNYASFDYWGQGTTVTVSS
XR51_H_v22	QVQLVQSGAEVKKPGASVKVSCKASGYTFTSYIMHWVKQAPGQGLEWIGAIYPENDDTSYNQRFKGRVTMTRDTSISTAYMQLSSLTSEDSAVYYCASEGSGNYASFDYWGQGTTVTVSS
XR51_H_hu	QVQLVQSGAEVKKPGASVKVSCKASGYTFTGYYMHWVRQAPGQGLEWMGWINPNSGGTNYAQKFQGRVTMTRDTSISTAYMELSRLRSDDTAVYYCAREGSGNYASFDYWGQGTTVTVSS
XR51_K_v0	DIVMSQSPSSLAVSVGEKVTMSCKSSQSLLYSSNQKNYLAWYQQKPGQSPKLLIYWTSTRESGVPDRFTGSGSGTDFTLTISSVKAEDLAVYYCQQYYSYPLTFGAGTKLELK
XR51_K_v1	DIVMTQSPDSLAVSLGERATINCKSSQSLLYSSNQKNYLAWYQQKPGQPPKLLIYWTSTRESGVPDRFSGSGSGTDFTLTISSLQAEDVAVYYCQQYYSYPLTFGQGTKLEIK
XR51_K_v2	DIVMTQSPDSLAVSLGERATINCKSSQSVLYSSNNKNYLAWYQQKPGQPPKLLIYWASTRESGVPDRFSGSGSGTDFTLTISSLQAEDVAVYYCQQYYSTPLTFGQGTKLEIK
XR51_K_hu	DIVMTQSPDSLAVSLGERATINCKSSQSVLYSSNNKNYLAWYQQKPGQPPKLLIYWASTRESGVPDRFSGSGSGTDFTLTISSLQAEDVAVYYCQQYYSTPLTFGQGTKLEIK
